# The LC3-interacting region of NBR1 is a protein interaction hub enabling optimal flux

**DOI:** 10.1101/2024.05.09.593318

**Authors:** Brian J North, Amelia E Ohnstad, Michael J Ragusa, Christopher J Shoemaker

## Abstract

During autophagy, potentially toxic cargo is enveloped by a newly formed autophagosome and trafficked to the lysosome for degradation. Ubiquitinated protein aggregates, a key target for autophagy, are identified by multiple autophagy receptors. NBR1 is an archetypal autophagy receptor and an excellent model for deciphering the role of the multivalent, heterotypic interactions made by cargo-bound receptors. Using NBR1 as a model, we find that three critical binding partners – ATG8-family proteins, FIP200, and TAX1BP1 – each bind to a short linear interaction motif (SLiM) within NBR1. Mutational peptide arrays indicate that these binding events are mediated by distinct overlapping determinants, rather than a single, convergent, SLiM. AlphaFold modeling underlines the need for conformational flexibility within the NBR1 SLiM, as distinct conformations mediate each binding event. To test the extent to which overlapping SLiMs exist beyond NBR1, we performed peptide binding arrays on >100 established LC3-interacting regions (LIRs), revealing that FIP200 and/or TAX1BP1 binding to LIRs is a common phenomenon and suggesting LIRs as protein interaction hotspots. Comparative analysis of phosphomimetic peptides highlights that while FIP200 and Atg8-family binding are generally augmented by phosphorylation, TAX1BP1 binding is nonresponsive, suggesting differential regulation of these binding events. In vivo studies confirm that LIR-mediated interactions with TAX1BP1 enhance NBR1 activity, increasing autophagosomal delivery by leveraging an additional LIR from TAX1BP1. In sum, these results reveal a one-to-many binding modality in NBR1, providing key insights into the cooperative mechanisms among autophagy receptors. Furthermore, these findings underscore the pervasive role of multifunctional SLiMs in autophagy, offering substantial avenues for further exploration into their regulatory functions.
