## Supplemental Table 1 - Peptides for "The LC3-interacting region of NBR1 is a protein interaction hub enabling optimal flux"

### Sheet: LIRcentral - Data export
Species	UNIPROT ACC	UNIPROT ID	Protein name	Motif type	ExperimentallyVerified(FunctionalYES/NO)	"Never-binder"	Up-stream	Motif	Down-stream	Full LIR sequence	total len	Hydrophobicity - peptide (Kyte-Doolittle)	Hydrophobicity - LIR only (Kyte-Doolittle)	pI (https://web.expasy.org/compute_pi/)	MW (https://web.expasy.org/compute_pi/)	Start position	End position	"phospho"-form	Hydrophobicity - "phopsho"-peptide (Kyte-Doolittle)	-2 and -1 residues	Refs
Homo sapiens	Q6DD88	ATLA3_HUMAN	Atlastin-3	Y LIR	YES		DLQQLQLFTE	YGRL	AMDEIFQKPF	DLQQLQLFTEYGRLAMDEIFQKPF	24	-8.6	-2.4	4.32	2931.36	192	195	DLQQLQLFDEYGRLAMDEIFQKPF	-11.4	TE	https://www.ncbi.nlm.nih.gov/pubmed/?term=10.1016/j.cub.2019.01.041
Homo sapiens	P54252	ATX3_HUMAN	Ataxin-3	F LIR	YES		QPSGNMDDSG	FFSI	QVISNALKVW	QPSGNMDDSGFFSIQVISNALKVW	24	-0.9	9.3	4.21	2640.95	74	77	QPSGNMDDDGFFSIQVISNALKVW	-3.6	SG	https://www.ncbi.nlm.nih.gov/pubmed/?term=10.1111/acel.13051
Homo sapiens	Q9BXK5	B2L13_HUMAN	BCL2L13	W LIR	manually added	YES	SLPVSLGPES	WQQI	AMDPEEVKSL	SLPVSLGPESWQQIAMDPEEVKSL	24	-6.2	-3.4	4	2640.99	273	276	SLPVSLGPEDWQQIAMDPEEVKSL	-8.9	ES	https://www.nature.com/articles/ncomms8527
Homo sapiens	Q6ZNE5	BAKOR_HUMAN	Beclin 1-associated autophagy-related key regulator	W LIR	YES		SDEETDLGTD	WENL	PSPRFCDIPS	SDEETDLGTDWENLPSPRFCDIPS	24	-25	-4.1	3.62	2723.86	435	438	SDEETDLGDDWENLPSPRFCDIPS	-27.8	TD	https://www.ncbi.nlm.nih.gov/pubmed/?term=10.1080/15548627.2019.1581009
Homo sapiens	Q14457	BECN1_HUMAN	Beclin-1	F LIR	YES		RMMSTESANS	FTLI	GEASDGGTME	RMMSTESANSFTLIGEASDGGTME	24	-8.1	10.4	4	2522.76	97	100	RMMSTESANDFTLIGEASDGGTME	-10.8	NS	https://www.ncbi.nlm.nih.gov/pubmed/?term=10.1080/15548627.2019.1581009
Homo sapiens	O60238	BNI3L_HUMAN	BCL2/adenovirus E1B 19 kDa protein-interacting protein 3-like	W LIR	YES		LPPPAGLNSS	WVEL	PMNSSNGNDN	LPPPAGLNSSWVELPMNSSNGNDN	24	-16.5	3.6	3.67	2510.72	36	39	LPPPAGLNDDWVELPMNSSNGNDN	-21.9	SS	https://www.ncbi.nlm.nih.gov/pubmed/?term=10.1016/j.febslet.2010.01.018%20OR%2010.1016/j.jmb.2011.05.003%20OR%2010.1038/embor.2009.256%20OR%2010.1074/jbc.M112.378109%20OR%2010.15252/embr.201643587%20OR%2010.4161/auto.5.5.8494
Homo sapiens	Q12983	BNIP3_HUMAN	BCL2/adenovirus E1B 19 kDa protein-interacting protein 3	W LIR	YES		GMQEESLQGS	WVEL	HFSNNGNGGS	GMQEESLQGSWVELHFSNNGNGGS	24	-20.8	3.6	4.24	2564.68	18	21	GMQEESLQGDWVELHFSNNGNGGS	-23.5	GS	https://www.ncbi.nlm.nih.gov/pubmed/?term=10.1074/jbc.M111.322933%20OR%2010.1074/jbc.M112.399345%20OR%2010.1242/jcs.126128%20OR%2010.4161/auto.28260
Homo sapiens	P35222	CTNB1_HUMAN	Catenin beta-1	W LIR	YES	YES	VVKLLHPPSH	WPLI	KATVGLIRNL	VVKLLHPPSHWPLIKATVGLIRNL	24	12.6	5.8	11.17	2702.33	504	507	VVKLLHPPDHWPLIKATVGLIRNL	9.9	SH	https://www.ncbi.nlm.nih.gov/pubmed/?term=10.1038/emboj.2013.123%20OR%2010.15252/embr.201643587%20OR%2010.18632/oncotarget.5776
Homo sapiens	Q8IVP5	FUND1_HUMAN	FUN14 domain-containing protein 1	Y LIR	YES		PQDYESDDDS	YEVL	DLTEYARRHQ	PQDYESDDDSYEVLDLTEYARRHQ	24	-41.4	3.2	4.02	2945.02	18	21	PQDYESDDDDYEVLDLTEYARRHQ	-44.1	DS	https://www.ncbi.nlm.nih.gov/pubmed/?term=10.1038/ncb2422%20OR%2010.1074/jbc.M112.378109%20OR%2010.15252/embr.201643587%20OR%2010.4161/auto.28260
Homo sapiens	P05106	ITB3_HUMAN	Integrin beta-3	F LIR	YES		NPLYKEATST	FTNI	TYRGTxxxxx	NPLYKEATSTFTNITYRGTxxxxx	24	-14.9	3.1	8.5	2177.4	780	783	NPLYKEATDDFTNITYRGTxxxxx	-20.4	ST	https://www.ncbi.nlm.nih.gov/pubmed/?term=10.1126/scisignal.abf1117
Homo sapiens	Q8N9B5	JMY_HUMAN	Junction-mediating and -regulatory protein	W LIR	YES		FALEETLESD	WVAV	RPHVFDEREK	FALEETLESDWVAVRPHVFDEREK	24	-15.2	9.3	4.49	2903.2	13	16	FALEETLEDDWVAVRPHVFDEREK	-17.9	SD	https://www.ncbi.nlm.nih.gov/pubmed/?term=10.15252/embr.201643587
Homo sapiens	Q9BWQ8	LFG2_HUMAN	Protein lifeguard 2	W LIR	YES		APTAVPLHPS	WAYV	DPSSSSSYDN	APTAVPLHPSWAYVDPSSSSSYDN	24	-11.5	3.8	4.2	2548.7	65	68	APTAVPLHPDWAYVDPSSSSSYDN	-14.2	PS	https://www.ncbi.nlm.nih.gov/pubmed/?term=10.1096/fj.201901626R
Homo sapiens	Q7Z434	MAVS_HUMAN	Mitochondrial antiviral-signaling protein	Y LIR	YES	YES	xxMPFAEDKT	YKYI	CRNFSNFCNV	xxMPFAEDKTYKYICRNFSNFCNV	24	-9.7	-2	7.79	2691.09	9	12	xxMPFAEDKDYKYICRNFSNFCNV	-12.5	KT	https://www.ncbi.nlm.nih.gov/pubmed/?term=10.1038/celldisc.2016.24
Homo sapiens	Q07820	MCL1_HUMAN	Induced myeloid leukemia cell differentiation protein Mcl-1	W LIR	YES		IHVFSDGVTN	WGRI	VTLISFGAFV	IHVFSDGVTNWGRIVTLISFGAFV	24	24.5	-1.3	6.74	2636.05	261	264	IHVFSDGVDNWGRIVTLISFGAFV	21.7	TN	https://www.ncbi.nlm.nih.gov/pubmed/?term=10.1038/s41467-020-19547-6
Homo sapiens	O15553	MEFV_HUMAN	Pyrin	W LIR	YES		ELEAKECQSE	WELL	QDIGDILHRA	ELEAKECQSEWELLQDIGDILHRA	24	-14.9	3.2	4.25	2826.13	525	528	ELEAKECQDEWELLQDIGDILHRA	-17.6	SE	https://www.ncbi.nlm.nih.gov/pubmed/?term=10.1083/jcb.201503023
Homo sapiens	Q8TD19	NEK9_HUMAN	Serine/threonine-protein kinase Nek9	W LIR	YES		DPKPDLDSDS	WCLL	GTDSCRPSLx	DPKPDLDSDSWCLLGTDSCRPSLx	24	-15.7	9.2	3.97	2520.77	967	970	DPKPDLDSDDWCLLGTDSCRPSLx	-18.4	DS	https://www.ncbi.nlm.nih.gov/pubmed/?term=10.1074/jbc.RA119.010068
Homo sapiens	Q96CV9	OPTN_HUMAN	Optineurin	F LIR	YES		LNSSGSSEDS	FVEI	RMAEGEAEGS	LNSSGSSEDSFVEIRMAEGEAEGS	24	-14.2	8	3.83	2488.58	178	181	LNSSGSSEDDFVEIRMAEGEAEGS	-16.9	DS	https://www.ncbi.nlm.nih.gov/pubmed/?term=10.1074/jbc.M112.378109%20OR%2010.15252/embr.201643587%20OR%2010.4161/auto.28260
Homo sapiens	P30086	PEBP1_HUMAN	Phosphatidylethanolamine-binding protein 1	W LIR	YES		QVKNRPTSIS	WDGL	DSGKLYTLVL	QVKNRPTSISWDGLDSGKLYTLVL	24	-6.6	-1	8.5	2691.08	55	58	QVKNRPTSIDWDGLDSGKLYTLVL	-9.3	IS	https://www.ncbi.nlm.nih.gov/pubmed/?term=10.1080/15548627.2016.1219013
Homo sapiens	Q99623	PHB2_HUMAN	Prohibitin-2	Y LIR	YES		RPNAQELPSM	YQRL	GLDYEERVLP	RPNAQELPSMYQRLGLDYEERVLP	24	-23.5	-5.5	4.87	2875.25	121	124	RPNAQELPDMYQRLGLDYEERVLP	-26.2	SM	https://www.ncbi.nlm.nih.gov/pubmed/?term=10.1038/s41419-017-0228-8
Homo sapiens	Q8NEB9	PK3C3_HUMAN	Phosphatidylinositol 3-kinase catalytic subunit type 3	F LIR	YES	YES	GDESSPILTS	FELV	KVPDPQMSME	GDESSPILTSFELVKVPDPQMSME	24	-6.9	7.3	3.83	2636.97	250	253	GDESSPILDDFELVKVPDPQMSME	-12.4	TS	https://www.ncbi.nlm.nih.gov/pubmed/?term=10.1080/15548627.2019.1581009
Homo sapiens	O95197	RTN3_HUMAN	Reticulon-3	F LIR	YES		VIEKDSPESP	FEVI	IDKAAFDKEF	VIEKDSPESPFEVIIDKAAFDKEF	24	-7.1	8	4.2	2754.09	248	251	VIEKDSPEDPFEVIIDKAAFDKEF	-9.8	SP	https://www.ncbi.nlm.nih.gov/pubmed/?term=10.1038/s41467-020-17163-y
Homo sapiens	O95197-2	RTN3_HUMAN	Isoform 2 of Reticulon-3	W LIR	YES		MHNFTNEILT	WDLV	PQVKQQTDKS	MHNFTNEILTWDLVPQVKQQTDKS	24	-19.2	3.6	5.36	2873.23	323	326	MHNFTNEILDWDLVPQVKQQTDKS	-22	LT	https://www.ncbi.nlm.nih.gov/pubmed/?term=10.7554/eLife.25555
Homo sapiens	O95197-2	RTN3_HUMAN	Isoform 2 of Reticulon-3	Y LIR	YES		FAPESWPQRS	YDIL	ERNVKNGSDL	FAPESWPQRSYDILERNVKNGSDL	24	-24.7	3.5	4.78	2822.09	771	774	FAPESWPQRDYDILERNVKNGSDL	-27.4	RS	https://www.ncbi.nlm.nih.gov/pubmed/?term=10.7554/eLife.25555
Homo sapiens	O95197-2	RTN3_HUMAN	Isoform 2 of Reticulon-3	Y LIR	YES	YES	LLTAQKPPTE	YSKV	EGIYTYSLSP	LLTAQKPPTEYSKVEGIYTYSLSP	24	-10	-1.8	6.14	2686.05	198	201	LLTAQKPPDEYSKVEGIYTYSLSP	-12.8	TE	https://www.ncbi.nlm.nih.gov/pubmed/?term=10.7554/eLife.25555
Homo sapiens	Q9UIL1-2	SCOC_HUMAN	SCOC	F LIR	manually added		SRKEEEEDST	FTNI	SLADDIDHSS	SRKEEEEDSTFTNISLADDIDHSS	24	-31.1	3.1	4.07	2725.77	14	17	SRKEEEEDDDFTNISLADDIDHSS	-36.6	ST	https://www.sciencedirect.com/science/article/pii/S0022283621001881?via%3Dihub
Homo sapiens	Q86WV6	STING_HUMAN	Stimulator of interferon genes protein	Y LIR	YES		IKDRVYSNSI	YELL	ENGQRAGTCV	IKDRVYSNSIYELLENGQRAGTCV	24	-10.3	2.8	6.17	2729.06	245	248	IKDRVYSNDIYELLENGQRAGTCV	-13	SI	https://www.ncbi.nlm.nih.gov/pubmed/?term=10.1038/s41418-018-0251-z
Homo sapiens	Q13188	STK3_HUMAN	Serine/threonine-protein kinase 3	Non canonical LIR	YES	YES	STMLESDLGT	MVI	NSEDEEEEDG	STMLESDLGTMVINSEDEEEEDG	23	-19.5	10.6	3.2	2530.62	365	367	STMLESDLGDMVINSEDEEEEDG	-22.3	GT	https://www.ncbi.nlm.nih.gov/pubmed/?term=10.1074/jbc.RA119.010068
Homo sapiens	Q92609	TBCD5_HUMAN	TBC1 domain family member 5	F LIR	YES		PDDDSSKDSG	FTIV	SPLDIxxxxx	PDDDSSKDSGFTIVSPLDIxxxxx	24	-9.1	10.8	3.66	2008.12	787	790	PDDDSSKDDGFTIVSPLDIxxxxx	-11.8	SG	https://www.ncbi.nlm.nih.gov/pubmed/?term=10.1074/jbc.M112.378109%20OR%2010.1128/MCB.06717-11%20OR%2010.15252/embr.201643587%20OR%2010.4161/auto.28260
Homo sapiens	Q9Y6I9	TX264_HUMAN	Testis-expressed protein 264	F LIR	YES		YSESGASGSS	FEEL	DLEGEGPLGE	YSESGASGSSFEELDLEGEGPLGE	24	-17.4	-0.4	3.35	2446.47	273	276	YSESGASGDDFEELDLEGEGPLGE	-22.8	SS	https://www.ncbi.nlm.nih.gov/pubmed/?term=10.1016/j.molcel.2019.03.034
Homo sapiens	Q562E7	WDR81_HUMAN	WD repeat-containing protein 81	Y LIR	YES		LVDAHTHLAS	YGVV	QLFDQPHPQR	LVDAHTHLASYGVVQLFDQPHPQR	24	-7.6	6.7	6.26	2729.05	578	581	LVDAHTHLADYGVVQLFDQPHPQR	-10.3	AS	https://www.ncbi.nlm.nih.gov/pubmed/?term=10.1083/jcb.201608039
Homo sapiens	Q9C0C7-3	AMRA1_HUMAN	Isoform 3 of Activating molecule in BECN1-regulated autophagy protein 1	W LIR	YES		EALNSGVEYY	WDQL	NETVFTVHSN	EALNSGVEYYWDQLNETVFTVHSN	24	-13.3	-4.1	4	2815.99	1020	1023	FALSE	NA	YY	https://www.ncbi.nlm.nih.gov/pubmed/?term=10.1038/cdd.2014.139
Homo sapiens	Q01484	ANK2_HUMAN	Ankyrin-2	W LIR	YES		RSERGLVEEE	WVIV	SDEEIEEARQ	RSERGLVEEEWVIVSDEEIEEARQ	24	-24.2	12	4.14	2888.1	1592	1595	FALSE	NA	EE	https://www.ncbi.nlm.nih.gov/pubmed/?term=10.1038/s41589-018-0082-8
Homo sapiens	O95782	AP2A1_HUMAN	AP-2 complex subunit alpha-1	W LIR	YES		EMAAQDFFQR	WKQL	SLPQQEAQKI	EMAAQDFFQRWKQLSLPQQEAQKI	24	-22.1	-4.5	6.28	2921.32	879	882	FALSE	NA	QR	https://www.ncbi.nlm.nih.gov/pubmed/?term=10.1073/pnas.1315110110
Homo sapiens	O75143	ATG13_HUMAN	Autophagy-related protein 13	F LIR	YES		GGSSGNTHDD	FVMI	DFKPAFSKDD	GGSSGNTHDDFVMIDFKPAFSKDD	24	-17.1	13.4	4.28	2587.76	444	447	FALSE	NA	DD	https://www.ncbi.nlm.nih.gov/pubmed/?term=10.1016/j.str.2013.09.023%20OR%2010.1074/jbc.M112.378109%20OR%2010.15252/embr.201643587
Homo sapiens	Q2TAZ0	ATG2A_HUMAN	Autophagy-related protein 2 homolog A	F LIR	YES		GDGDTLDSDE	FCIL	DAPGLGIPPR	GDGDTLDSDEFCILDAPGLGIPPR	24	-5.9	13.6	3.61	2473.69	1362	1365	FALSE	NA	DE	https://www.ncbi.nlm.nih.gov/pubmed/?term=10.15252/embr.201948412
Homo sapiens	Q96BY7	ATG2B_HUMAN	Autophagy-related protein 2 homolog B	F LIR	YES		MTGVPTENDD	FCIL	FAPKAAMQEK	MTGVPTENDDFCILFAPKAAMQEK	24	-4	13.6	4.32	2657.07	1491	1494	FALSE	NA	DD	https://www.ncbi.nlm.nih.gov/pubmed/?term=10.15252/embr.201948412
Homo sapiens	Q9Y4P1	ATG4B_HUMAN	Cysteine protease ATG4B	F LIR	YES		ERFFDSEDED	FEIL	SLxxxxxxxx	ERFFDSEDEDFEILSLxxxxxxxx	24	-10.1	7.6	3.66	1991.09	388	391	FALSE	NA	ED	https://www.ncbi.nlm.nih.gov/pubmed/?term=10.1080/15548627.2017.1287651
Homo sapiens	Q6DD88	ATLA3_HUMAN	Atlastin-3	F LIR	YES	YES	PDILEEKHCE	FKQL	ALDHFKKTKK	PDILEEKHCEFKQLALDHFKKTKK	24	-27.3	-0.8	8.5	2926.43	390	393	FALSE	NA	CE	https://www.ncbi.nlm.nih.gov/pubmed/?term=10.1016/j.cub.2019.01.041
Homo sapiens	P54252	ATX3_HUMAN	Ataxin-3	W LIR	YES	YES	WFTVRKLGKQ	WFNL	NSLLTGPELI	WFTVRKLGKQWFNLNSLLTGPELI	24	0.6	2.2	9.99	2861.38	130	133	FALSE	NA	KQ	https://www.ncbi.nlm.nih.gov/pubmed/?term=10.1111/acel.13051
Homo sapiens	B9EIS5	B9EIS5_HUMAN	PCM1 protein	F LIR	YES		NISQKSDEED	FVKV	EDLPLKLTIY	NISQKSDEEDFVKVEDLPLKLTIY	24	-13.3	7.3	4.3	2824.18	1955	1958	FALSE	NA	ED	https://www.ncbi.nlm.nih.gov/pubmed/?term=10.1016/j.cub.2017.06.021
Homo sapiens	O15392	BIRC5_HUMAN	Baculoviral IAP repeat-containing protein 5	F LIR	YES	YES	KQFEELTLGE	FLKL	DRERAKNKIA	KQFEELTLGEFLKLDRERAKNKIA	24	-21.3	6.5	8.43	2877.34	101	104	FALSE	NA	GE	https://www.ncbi.nlm.nih.gov/pubmed/?term=10.1002/cam4.1276
Homo sapiens	Q9P1Z2	CACO1_HUMAN	Calcium-binding and coiled-coil domain-containing protein 1	Non canonical LIR	YES		LEEADGGSDI	LLV	VPKATVLQNQ	LEEADGGSDILLVVPKATVLQNQ	23	3.6	11.8	3.92	2409.72	140	142	FALSE	NA	DI	https://www.ncbi.nlm.nih.gov/pubmed/?term=10.1080/15548627.2020.1719746
Homo sapiens	Q13137	CACO2_HUMAN	Calcium-binding and coiled-coil domain-containing protein 2	Non canonical LIR	YES		QFRPENEEDI	LVV	TTQGEVEEIE	QFRPENEEDILVVTTQGEVEEIE	23	-18.2	12.2	3.72	2703.9	134	136	FALSE	NA	DI	https://www.ncbi.nlm.nih.gov/pubmed/?term=10.1016/j.molcel.2012.08.024%20OR%2010.1242/jcs.126128%20OR%2010.15252/embr.201643587%20OR%2010.4161/auto.28260
Homo sapiens	P55285	CADH6_HUMAN	Cadherin-6	Y LIR	YES		ESVTTDADQD	YDYL	SDWGPRFKKL	ESVTTDADQDYDYLSDWGPRFKKL	24	-28.9	-2.3	4.17	2850.05	764	767	FALSE	NA	QD	https://www.ncbi.nlm.nih.gov/pubmed/?term=10.1038/onc.2016.237
Homo sapiens	P27797	CALR_HUMAN	Calreticulin	W LIR	YES		QVESGSLEDD	WDFL	PPKKIKDPDA	QVESGSLEDDWDFLPPKKIKDPDA	24	-26.5	2.2	4.09	2729.98	200	203	FALSE	NA	DD	https://www.ncbi.nlm.nih.gov/pubmed/?term=10.1074/jbc.M112.378109%20OR%2010.1111/j.1742-4658.2007.06073.x%20OR%2010.15252/embr.201643587%20OR%2010.4161/auto.28260
Homo sapiens	P22681	CBL_HUMAN	E3 ubiquitin-protein ligase CBL	W LIR	YES		DISNASSSFG	WLSL	DGDPTTNVTE	DISNASSSFGWLSLDGDPTTNVTE	24	-9.5	5.9	3.37	2513.61	802	805	FALSE	NA	FG	https://www.ncbi.nlm.nih.gov/pubmed/?term=10.1038/ncb2386%20OR%2010.1074/jbc.M112.378109%20OR%2010.15252/embr.201643587%20OR%2010.4161/auto.28260
Homo sapiens	Q9ULG6	CCPG1_HUMAN	Cell cycle progression protein 1	W LIR	YES		NSSDSDSSCG	WTVI	SHEGSDIEML	NSSDSDSSCGWTVISHEGSDIEML	24	-10.8	7.1	3.77	2556.67	14	17	FALSE	NA	CG	https://www.ncbi.nlm.nih.gov/pubmed/?term=10.1016/j.devcel.2017.11.024%20OR%2010.1042/EBC20170092
Homo sapiens	Q00610	CLH1_HUMAN	Clathrin heavy chain 1	W LIR	YES	YES	YAKKVGYTPD	WIFL	LRNVMRISPD	YAKKVGYTPDWIFLLRNVMRISPD	24	-4.4	10.2	9.52	2883.4	514	517	FALSE	NA	PD	https://www.ncbi.nlm.nih.gov/pubmed/?term=10.1021/bi7018145%20OR%2010.4161/auto.28260
Homo sapiens	P10909	CLUS_HUMAN	Clusterin	Y LIR	YES	YES	LQVAERLTRK	YNEL	LKSYQWKMLN	LQVAERLTRKYNELLKSYQWKMLN	24	-19.8	-4.5	9.82	3025.56	341	344	FALSE	NA	RK	https://www.ncbi.nlm.nih.gov/pubmed/?term=10.1038/ncomms6775
Homo sapiens	O14641	DVL2_HUMAN	Segment polarity protein dishevelled homolog DVL-2	W LIR	YES		ESGLEVRDRM	WLKI	TIPNAFLGSD	ESGLEVRDRMWLKITIPNAFLGSD	24	-4.9	3.5	4.78	2748.15	444	447	FALSE	NA	RM	https://www.ncbi.nlm.nih.gov/pubmed/?term=10.1038/ncb2082%20OR%2010.1074/jbc.M112.378109%20OR%2010.15252/embr.201643587
Homo sapiens	Q14318	FKBP8_HUMAN	Peptidyl-prolyl cis-trans isomerase FKBP8	F LIR	YES		LPAGVPPLED	FEVL	DGVEDAEGEE	LPAGVPPLEDFEVLDGVEDAEGEE	24	-7.1	7.3	3.2	2526.69	24	27	FALSE	NA	ED	https://www.ncbi.nlm.nih.gov/pubmed/?term=10.15252/embr.201643147
Homo sapiens	Q9BQS8	FYCO1_HUMAN	FYVE and coiled-coil domain-containing protein 1	F LIR	YES		TDYRPPDDAV	FDII	TDEELCQIQE	TDYRPPDDAVFDIITDEELCQIQE	24	-16.8	8.3	3.54	2826.04	1280	1283	FALSE	NA	AV	https://www.ncbi.nlm.nih.gov/pubmed/?term=10.1074/jbc.M112.378109%20OR%2010.1074/jbc.M115.686915%20OR%2010.1080/15548627.2016.1185590%20OR%2010.1083/jcb.200907015%20OR%2010.15252/embr.201643587%20OR%2010.4161/auto.28260
Homo sapiens	Q6P9H5	GIMA6_HUMAN	GTPase IMAP family member 6	Y LIR	NO		xxxxxMEEEE	YEQI	PQENPPEELS	xxxxxMEEEEYEQIPQENPPEELS	24	-35.2	-3.8	3.36	2320.42	6	9	FALSE	NA	EE	https://www.ncbi.nlm.nih.gov/pubmed/?term=10.1371/journal.pone.0077782
Homo sapiens	Q9H8Y8	GORS2_HUMAN	Golgi reassembly-stacking protein 2	Y LIR	YES		GEGSLGCGIG	YGYL	HRIPTRPFEE	GEGSLGCGIGYGYLHRIPTRPFEE	24	-10.5	0.8	5.5	2608.91	196	199	FALSE	NA	IG	https://www.ncbi.nlm.nih.gov/pubmed/?term=10.1080/15548627.2017.1422850
Homo sapiens	O15111	IKKA_HUMAN	Inhibitor of nuclear factor kappa-B kinase subunit alpha	W LIR	YES	YES	EQGNSMMNLD	WSWL	TExxxxxxxx	EQGNSMMNLDWSWLTExxxxxxxx	24	-14.1	1.2	3.57	1941.12	740	743	FALSE	NA	LD	https://www.ncbi.nlm.nih.gov/pubmed/?term=10.1126/scisignal.aan4144
Homo sapiens	O15111	IKKA_HUMAN	Inhibitor of nuclear factor kappa-B kinase subunit alpha	W LIR	YES	YES	FMQGKRQKEI	WHLL	KIACTQSSAR	FMQGKRQKEIWHLLKIACTQSSAR	24	-14.1	3.5	10.31	2860.39	651	654	FALSE	NA	EI	https://www.ncbi.nlm.nih.gov/pubmed/?term=10.1126/scisignal.aan4144
Homo sapiens	Q9UQF2	JIP1_HUMAN	C-Jun-amino-terminal kinase-interacting protein 1	F LIR	YES		HPSISEEEEG	FDCL	SSPERAEPPG	HPSISEEEEGFDCLSSPERAEPPG	24	-27.2	5.6	4.06	2599.72	336	339	FALSE	NA	EG	https://www.ncbi.nlm.nih.gov/pubmed/?term=10.1016/j.devcel.2014.04.015
Homo sapiens	Q92830	KAT2A_HUMAN	Histone acetyltransferase KAT2A	Y LIR	YES	YES	GKELKDPDQL	YTTL	KNLLAQIKSH	GKELKDPDQLYTTLKNLLAQIKSH	24	-20	1.1	8.39	2754.18	734	737	FALSE	NA	QL	https://www.ncbi.nlm.nih.gov/pubmed/?term=10.1080/15548627.2019.1707488
Homo sapiens	Q86V97	KBTB6_HUMAN	Kelch repeat and BTB domain-containing protein 6	W LIR	YES		SSSSLSDDDF	WVRV	APQxxxxxxx	SSSSLSDDDFWVRVAPQxxxxxxx	24	-8.2	3	3.93	1896	668	671	FALSE	NA	DF	https://www.ncbi.nlm.nih.gov/pubmed/?term=10.1016/j.molcel.2014.12.040%20OR%2010.15252/embr.201643587
Homo sapiens	Q8WVZ9	KBTB7_HUMAN	Kelch repeat and BTB domain-containing protein 7	W LIR	YES		SSSSFSDDEV	WVQV	APQRNAQDQQ	SSSSFSDDEVWVQVAPQRNAQDQQ	24	-27	4	3.84	2708.79	668	671	FALSE	NA	EV	https://www.ncbi.nlm.nih.gov/pubmed/?term=10.1016/j.molcel.2014.12.040
Homo sapiens	Q05513	KPCZ_HUMAN	Protein kinase C zeta type	F LIR	YES		KRIDQSEFEG	FEYI	NPLLLSTEES	KRIDQSEFEGFEYINPLLLSTEES	24	-16.8	2.5	4.14	2845.11	578	581	FALSE	NA	EG	https://www.ncbi.nlm.nih.gov/pubmed/?term=10.1074/jbc.RA119.010068
Homo sapiens	Q8TD08	MK15_HUMAN	Mitogen-activated protein kinase 15	Y LIR	YES	YES	LSVPEYRSRV	YQMI	LECGGSSGTS	LSVPEYRSRVYQMILECGGSSGTS	24	-4.7	1.6	6.14	2619.95	340	343	FALSE	NA	RV	https://www.ncbi.nlm.nih.gov/pubmed/?term=10.1242/jcs.126128%20OR%2010.15252/embr.201643587%20OR%2010.4161/auto.21857%20OR%2010.4161/auto.28260
Homo sapiens	Q969V5	MUL1_HUMAN	Mitochondrial ubiquitin ligase activator of NFKB 1	Y LIR	YES	YES	CGHVCSCTEC	YRAL	PEPKKCPICR	CGHVCSCTECYRALPEPKKCPICR	24	-5.7	-0.2	8.34	2697.23	327	330	FALSE	NA	EC	https://www.ncbi.nlm.nih.gov/pubmed/?term=10.1016/j.cellsig.2014.09.004
Homo sapiens	Q14596	NBR1_HUMAN	Next to BRCA1 gene 1 protein	Y LIR	YES	YES	QSQSSASSED	YIII	LPECFDTSRP	QSQSSASSEDYIIILPECFDTSRP	24	-11.1	12.2	3.92	2673.89	732	735	FALSE	NA	ED	https://www.ncbi.nlm.nih.gov/pubmed/?term=10.1016/j.jmb.2011.05.003%20OR%2010.1016/j.molcel.2009.01.020%20OR%2010.1074/jbc.M112.378109%20OR%2010.1083/jcb.201503075%20OR%2010.15252/embr.201643587%20OR%2010.4161/auto.28260
Homo sapiens	O75376	NCOR1_HUMAN	Nuclear receptor corepressor 1	F LIR	YES	YES	SKTREYYEKQ	FPEI	RKQREQQERF	SKTREYYEKQFPEIRKQREQQERF	24	-56.8	2.2	9.39	3204.55	346	349	FALSE	NA	KQ	https://www.ncbi.nlm.nih.gov/pubmed/?term=10.1038/s41467-019-08829-3
Homo sapiens	P46934-4	NEDD4_HUMAN	Isoform 4 of E3 ubiquitin-protein ligase NEDD4	W LIR	YES		SVDNRESSEN	WEII	REDEATMYSN	SVDNRESSENWEIIREDEATMYSN	24	-33.2	4.6	4	2874.99	266	269	FALSE	NA	EN	https://www.ncbi.nlm.nih.gov/pubmed/?term=10.1002/pro.3186%20OR%2010.1080/15548627.2017.1376160
Homo sapiens	Q9Y4G2	PKHM1_HUMAN	Pleckstrin homology domain-containing family M member 1	W LIR	YES		QKVRPQQEDE	WVNV	QYPDQPEEPP	QKVRPQQEDEWVNVQYPDQPEEPP	24	-48	4	4.08	2936.14	635	638	FALSE	NA	DE	https://www.ncbi.nlm.nih.gov/pubmed/?term=10.1016/j.molcel.2014.11.006%20OR%2010.15252/embr.201643587
Homo sapiens	P63244	RACK1_HUMAN	Receptor of activated protein C kinase 1	W LIR	YES	YES	SGSRDKTIKL	WNTL	GVCKYTVQDE	SGSRDKTIKLWNTLGVCKYTVQDE	24	-17.4	-1.3	7.88	2742.1	132	135	FALSE	NA	KL	https://www.ncbi.nlm.nih.gov/pubmed/?term=10.1074/jbc.M115.708818
Homo sapiens	P63244	RACK1_HUMAN	Receptor of activated protein C kinase 1	W LIR	YES	YES	SSNPIIVSCG	WDKL	VKVWNLANCK	SSNPIIVSCGWDKLVKVWNLANCK	24	4.1	-4.5	8.84	2675.16	170	173	FALSE	NA	CG	https://www.ncbi.nlm.nih.gov/pubmed/?term=10.1074/jbc.M115.708818
Homo sapiens	Q8TDY2	RBCC1_HUMAN	RB1-inducible coiled-coil protein 1	F LIR	YES		PDSIDAHTFD	FETI	PHPNIEQTIH	PDSIDAHTFDFETIPHPNIEQTIH	24	-16.4	3.1	4.41	2774.98	702	705	FALSE	NA	FD	https://www.ncbi.nlm.nih.gov/pubmed/?term=10.1074/jbc.M112.378109%20OR%2010.15252/embr.201643587%20OR%2010.4161/auto.28260
Homo sapiens	Q9H6L5	RETR1_HUMAN	Reticulophagy regulator 1	F LIR	YES		EDTDTEEGDD	FELL	DQSELDQIES	EDTDTEEGDDFELLDQSELDQIES	24	-33.7	6.9	3.04	2772.73	455	458	FALSE	NA	DD	https://www.ncbi.nlm.nih.gov/pubmed/?term=10.1038/nature14498%20OR%2010.15252/embr.201643587
Homo sapiens	O95197-2	RTN3_HUMAN	Isoform 2 of Reticulon-3	F LIR	YES		AKTALDADDR	FTLL	TAQKPPTEYS	AKTALDADDRFTLLTAQKPPTEYS	24	-16.5	9.7	4.68	2652.94	186	189	FALSE	NA	DR	https://www.ncbi.nlm.nih.gov/pubmed/?term=10.7554/eLife.25555
Homo sapiens	O95197-2	RTN3_HUMAN	Isoform 2 of Reticulon-3	F LIR	YES		CEREEKTSKN	FEEL	VSDSELHQDQ	CEREEKTSKNFEELVSDSELHQDQ	24	-40	-0.4	4.38	2881.03	536	539	FALSE	NA	KN	https://www.ncbi.nlm.nih.gov/pubmed/?term=10.7554/eLife.25555
Homo sapiens	Q99442	SEC62_HUMAN	Translocation protein SEC62	F LIR	YES		SQHSSGNGND	FEMI	TKEELEQQTD	SQHSSGNGNDFEMITKEELEQQTD	24	-37.2	5.7	4.08	2724.81	363	366	FALSE	NA	ND	https://www.ncbi.nlm.nih.gov/pubmed/?term=10.1038/ncb3423%20OR%2010.1038/s41467-020-17163-y%20OR%2010.1042/EBC20170092
Homo sapiens	P29353	SHC1_HUMAN	SHC-transforming protein 1	Y LIR	YES		xMDLLPPKPK	YNPL	RNESLSSLEE	xMDLLPPKPKYNPLRNESLSSLEE	24	-22.5	-2.6	4.87	2671.06	10	13	FALSE	NA	PK	https://www.ncbi.nlm.nih.gov/pubmed/?term=10.1080/15548627.2018.1505153
Homo sapiens	Q13501	SQSTM_HUMAN	Sequestosome-1	W LIR	YES		SDNCSGGDDD	WTHL	SSKEVDPSTG	SDNCSGGDDDWTHLSSKEVDPSTG	24	-30.2	-1	3.9	2509.51	338	341	FALSE	NA	DD	https://www.ncbi.nlm.nih.gov/pubmed/?term=10.1074/jbc.M112.378109%20OR%2010.1074/jbc.M116.736892%20OR%2010.1074/jbc.M702824200%20OR%2010.1089/dna.2012.1915%20OR%2010.15252/embr.201643587%20OR%2010.4161/auto.28260
Homo sapiens	O95210	STBD1_HUMAN	Starch-binding domain-containing protein 1	W LIR	YES		NSQDRVDHEE	WEMV	PRHSSWGDVG	NSQDRVDHEEWEMVPRHSSWGDVG	24	-35.5	1.7	4.57	2852.99	203	206	FALSE	NA	EE	https://www.ncbi.nlm.nih.gov/pubmed/?term=10.1016/j.bbrc.2011.08.106%20OR%2010.1074/jbc.M112.378109%20OR%2010.15252/embr.201643587
Homo sapiens	Q86WV6	STING_HUMAN	Stimulator of interferon genes protein	Y LIR	YES		HGLAWSYYIG	YLRL	ILPELQARIR	HGLAWSYYIGYLRLILPELQARIR	24	4.4	1.8	9.69	2902.44	167	170	FALSE	NA	IG	https://www.ncbi.nlm.nih.gov/pubmed/?term=10.1038/s41418-018-0251-z
Homo sapiens	Q86WV6	STING_HUMAN	Stimulator of interferon genes protein	Y LIR	YES		LLRGAVSQRL	YILL	PLDCGVPDNL	LLRGAVSQRLYILLPLDCGVPDNL	24	14.7	10.8	5.95	2639.15	199	202	FALSE	NA	RL	https://www.ncbi.nlm.nih.gov/pubmed/?term=10.1038/s41418-018-0251-z
Homo sapiens	Q96A56	T53I1_HUMAN	Tumor protein p53-inducible nuclear protein 1	W LIR	YES		PEFNEKEDDE	WILV	DFIDTCTGFS	PEFNEKEDDEWILVDFIDTCTGFS	24	-12.6	11.6	3.58	2850.06	31	34	FALSE	NA	DE	https://www.ncbi.nlm.nih.gov/pubmed/?term=10.1038/cdd.2012.30%20OR%2010.1074/jbc.M112.378109%20OR%2010.15252/embr.201643587%20OR%2010.4161/auto.28260
Homo sapiens	Q8IXH6	T53I2_HUMAN	Tumor protein p53-inducible nuclear protein 2	W LIR	YES		FVSEEDEVDG	WLII	DLPDSYAAPP	FVSEEDEVDGWLIIDLPDSYAAPP	24	-2.1	11.9	3.22	2677.9	35	38	FALSE	NA	DG	https://www.ncbi.nlm.nih.gov/pubmed/?term=10.1074/jbc.M112.378109%20OR%2010.15252/embr.201643587
Homo sapiens	Q86VP1	TAXB1_HUMAN	Tax1-binding protein 1	Non canonical LIR	YES	YES	TMEDEGNSDM	LVV	TTKAGLLELK	TMEDEGNSDMLVVTTKAGLLELK	23	-3.3	12.2	4.18	2494.86	141	143	FALSE	NA	DM	https://www.ncbi.nlm.nih.gov/pubmed/?term=10.1242/jcs.126128%20OR%2010.1371/journal.pone.0050672%20OR%2010.1371/journal.ppat.1005174%20OR%2010.15252/embr.201643587%20OR%2010.4161/auto.28260
Homo sapiens	Q8TC07-2	TBC15_HUMAN	Isoform 2 of TBC1 domain family member 15	F LIR	YES		LKINQQEEPG	FEVI	TRIDLGERPV	LKINQQEEPGFEVITRIDLGERPV	24	-13.3	8	4.59	2781.16	280	283	FALSE	NA	PG	https://www.ncbi.nlm.nih.gov/pubmed/?term=10.7554/eLife.01612
Homo sapiens	Q3MII6	TBC25_HUMAN	TBC1 domain family member 25	W LIR	YES		PSEDSPLLED	WDII	SPKDVIGSDV	PSEDSPLLEDWDIISPKDVIGSDV	24	-8.2	4.6	3.57	2626.85	136	139	FALSE	NA	ED	https://www.ncbi.nlm.nih.gov/pubmed/?term=10.1074/jbc.M112.378109%20OR%2010.1083/jcb.201008107%20OR%2010.15252/embr.201643587%20OR%2010.4161/auto.28260
Homo sapiens	Q92609	TBCD5_HUMAN	TBC1 domain family member 5	W LIR	YES		EGTFNSYRKE	WEEL	FVNNNYLATI	EGTFNSYRKEWEELFVNNNYLATI	24	-18.8	-4.1	4.49	2938.2	59	62	FALSE	NA	KE	https://www.ncbi.nlm.nih.gov/pubmed/?term=10.1074/jbc.M112.378109%20OR%2010.1128/MCB.06717-11%20OR%2010.15252/embr.201643587%20OR%2010.4161/auto.28260
Homo sapiens	Q7Z6L1	TCPR1_HUMAN	Tectonin beta-propeller repeat-containing protein 1	W LIR	YES	YES	RYRRYKSRDI	WAKI	PSKDDPKELP	RYRRYKSRDIWAKIPSKDDPKELP	24	-42.9	1.5	9.99	3018.47	175	178	FALSE	NA	DI	https://www.ncbi.nlm.nih.gov/pubmed/?term=10.1038/celldisc.2016.24
Homo sapiens	O15040	TCPR2_HUMAN	Tectonin beta-propeller repeat-containing protein 2	W LIR	YES		MPHPEDLEDE	WEVI	xxxxxxxxxx	MPHPEDLEDEWEVIxxxxxxxxxx	24	-13.9	4.3	3.77	1738.89	1408	1411	FALSE	NA	DE	https://www.ncbi.nlm.nih.gov/pubmed/?term=10.1016/j.molcel.2015.09.010%20OR%2010.15252/embr.201643587
Homo sapiens	P55072	TERA_HUMAN	Transitional endoplasmic reticulum ATPase	F LIR	YES	YES	LVRGGMRAVE	FKVV	ETDPSPYCIV	LVRGGMRAVEFKVVETDPSPYCIV	24	8.1	7.3	6.17	2666.15	163	166	FALSE	NA	VE	https://www.ncbi.nlm.nih.gov/pubmed/?term=10.1038/ncomms12646
Homo sapiens	P55072	TERA_HUMAN	Transitional endoplasmic reticulum ATPase	Y LIR	YES	YES	VYLKPYFLEA	YRPI	RKGDIFLVRG	VYLKPYFLEAYRPIRKGDIFLVRG	24	0	-2.9	9.82	2914.49	143	146	FALSE	NA	EA	https://www.ncbi.nlm.nih.gov/pubmed/?term=10.1038/ncomms12646
Homo sapiens	P01137	TGFB1_HUMAN	Transforming growth factor beta-1 proprotein	F LIR	YES		LATIHGMNRP	FLLL	MATPLERAQH	LATIHGMNRPFLLLMATPLERAQH	24	4.6	14.2	9.61	2731.27	257	260	FALSE	NA	RP	https://www.ncbi.nlm.nih.gov/pubmed/?term=10.1038/s41467-019-09634-8
Homo sapiens	P01137	TGFB1_HUMAN	Transforming growth factor beta-1 proprotein	W LIR	YES		RLLLLLLPLL	WLLV	LTPGRPAAGL	RLLLLLLPLLWLLVLTPGRPAAGL	24	37.2	10.9	12	2622.37	17	20	FALSE	NA	LL	https://www.ncbi.nlm.nih.gov/pubmed/?term=10.1038/s41467-019-09634-8
Homo sapiens	Q9H0E2	TOLIP_HUMAN	Toll-interacting protein	W LIR	YES		RAFSMDDRIA	WTHI	TIPESLRQGK	RAFSMDDRIAWTHITIPESLRQGK	24	-14.9	-0.3	8.75	2829.23	133	136	FALSE	NA	IA	https://www.ncbi.nlm.nih.gov/pubmed/?term=10.1016/j.cell.2014.05.048
Homo sapiens	Q9H0E2	TOLIP_HUMAN	Toll-interacting protein	W LIR	YES		SLRQGKVEDK	WYSL	SGRQGDDKEG	SLRQGKVEDKWYSLSGRQGDDKEG	24	-39.6	0.8	5.97	2738.95	151	154	FALSE	NA	DK	https://www.ncbi.nlm.nih.gov/pubmed/?term=10.1016/j.cell.2014.05.048
Homo sapiens	Q9Y4K3	TRAF6_HUMAN	TNF receptor-associated factor 6	Y LIR	YES	YES	QLPTAQRCAN	YISL	FVHTMQGEYD	QLPTAQRCANYISLFVHTMQGEYD	24	-8.4	6.2	5.32	2786.13	406	409	FALSE	NA	AN	https://www.ncbi.nlm.nih.gov/pubmed/?term=10.1080/15548627.2019.1586250
Homo sapiens	Q9GZZ9	UBA5_HUMAN	Ubiquitin-like modifier-activating enzyme 5	Non canonical LIR	YES		EEEIIHEDNE	WGIELV	SEVSEEELKN	EEEIIHEDNEWGIELVSEVSEEELKN	26	-26	7.7	3.84	3099.27	341	346	FALSE	NA	NE	https://www.ncbi.nlm.nih.gov/pubmed/?term=10.1074/jbc.M116.715474%20OR%2010.1080/15548627.2019.1606637
Homo sapiens	O75385	ULK1_HUMAN	Serine/threonine-protein kinase ULK1	F LIR	YES		SKDSSCDTDD	FVMV	PAQFPGDLVA	SKDSSCDTDDFVMVPAQFPGDLVA	24	-1.6	13.1	3.66	2544.79	357	360	FALSE	NA	DD	https://www.ncbi.nlm.nih.gov/pubmed/?term=10.1074/jbc.M112.378109%20OR%2010.15252/embr.201643587
Homo sapiens	Q8IYT8	ULK2_HUMAN	Serine/threonine-protein kinase ULK2	F LIR	YES		SKNSSCDTDD	FVLV	PHNISSDHSC	SKNSSCDTDDFVLVPHNISSDHSC	24	-13.9	15	4.54	2607.76	353	356	FALSE	NA	DD	https://www.ncbi.nlm.nih.gov/pubmed/?term=10.1074/jbc.M112.378109%20OR%2010.15252/embr.201643587
Homo sapiens	P40337	VHL_HUMAN	von Hippel-Lindau disease tumor suppressor	Y LIR	YES	YES	WLNFDGEPQP	YPTL	PPGTGRRIHS	WLNFDGEPQPYPTLPPGTGRRIHS	24	-24.9	0.2	6.75	2736.04	98	101	FALSE	NA	QP	https://www.ncbi.nlm.nih.gov/pubmed/?term=10.1038/s41419-019-1520-6
Homo sapiens	Q8IZQ1	WDFY3_HUMAN	WD repeat and FYVE domain-containing protein 3	F LIR	YES		DQLSLDEKDG	FIFV	NYSEGQTRAH	DQLSLDEKDGFIFVNYSEGQTRAH	24	-20.3	14.3	4.43	2769.96	3346	3349	FALSE	NA	DG	https://www.ncbi.nlm.nih.gov/pubmed/?term=10.1002/embr.201338003
Homo sapiens	Q562E7	WDR81_HUMAN	WD repeat-containing protein 81	W LIR	YES		SREVSRDLHH	WIDL	TFGYKLQGKE	SREVSRDLHHWIDLTFGYKLQGKE	24	-23.1	3.9	6.67	2915.26	544	547	FALSE	NA	HH	https://www.ncbi.nlm.nih.gov/pubmed/?term=10.1083/jcb.201608039
